# A Global Genomic Resource for Outcrossing *Arabidopsis lyrata* and *Arabidopsis arenosa*

**DOI:** 10.64898/2026.03.02.709016

**Authors:** Anna Glushkevich, Laura Steinmann, Nikita Tikhomirov, Jakub Vlček, Yu Cheng, Jana Flury, Uliana Kolesnikova, Miloš Duchoslav, Jörn Gerchen, Gabriela Šrámková, Roman Ufimov, Sonia Celestini, Saurabh Pophaly, Magdalena Bohutínská, Veronika Lipánová, Levi Yant, Tiina Mattila, Roswitha Schmickl, Alison Scott, Filip Kolář, Polina Yu. Novikova

## Abstract

Genetic studies leveraging natural variation in *Arabidopsis* species have improved our understanding of evolutionary genetic processes underlying ecologically important and adaptive traits. Integrating the thorough functional knowledge accumulated in *A. thaliana* with the extensive natural variation in outcrossing *Arabidopsis* species is a powerful approach to study the basis of adaptation in natural evolutionary and ecological contexts. Here we present an integrated genomics database of sequenced genomes from several studies in *A. lyrata* (1018 genomes in total) and *A. arenosa* (736 genomes in total), spanning the geographic ranges of these two ploidy-variable, outcrossing taxa. We provide a searchable genome browser with population data mapped to respective reference genomes, an interactive geographic map of population structure clusters, and an efficient way to subsample the full dataset of genetic variation, available at arabidopsislyrata.org. To demonstrate its utility, we perform a genome-wide association study on a latitudinal cline of *A. lyrata* and find strong associations of several loci with latitude, including variants in key regulators of photoperiodic growth. This resource provides access to genetic diversity data in a single repository, enabling further studies of comparative genetics and local adaptation, as well as of individual genes of interest.
