## SupplementaryData3 for "A Global Genomic Resource for Outcrossing *Arabidopsis lyrata* and *Arabidopsis arenosa*"

### Sheet: Tabellenblatt1
	CHR	POS	p_value	test_stat	maf	SE	effect_size	Gene_lyrata	Gene_thaliana	Common_Gene_Name	LMM_Local	LMM_Global	Gene Expression
5275	Chr1	5603764	5.584434599513083e-22	139.95627144229124	0.9717741935483872	1.7078226821045606	13.84449487385973	AL1G24992	AT1G13280	AOC4	2.86e-37	1.09e-63	expressed
5990	Chr1	6553208	1.3404421385417889e-12	62.50864836983099	0.9596774193548387	1.0222124796143182	6.598655034295007	AL1G27220	AT1G15160	DTX11	6.67e-36	7.61e-104	expressed
12092	Chr1	13319782	1.5731501826025906e-17	99.75546463549452	0.4637096774193548	1.265898104822358	9.41634773010844	AL1G43730	AT1G29880		8.91e-32	1.47e-62	expressed
12098	Chr1	13322996	8.760114451445604e-15	78.14644787814218	0.4637096774193548	1.1286269738461878	7.821384906095886	AL1G43740	AT1G29890	RWA4	1.8e-36	2.69e-123	expressed
12099	Chr1	13323017	8.760114451445604e-15	78.14644787814218	0.4637096774193548	1.1286269738461878	7.821384906095886	AL1G43740	AT1G29890	RWA4	1.8e-36	1.16e-126	expressed
12105	Chr1	13329306	8.760114451445604e-15	78.14644787814218	0.4637096774193548	1.1286269738461878	7.821384906095886	AL1G43750	AT1G29900	CARB	1.8e-36	1.24e-127	expressed
12106	Chr1	13329489	1.024789058296997e-12	63.31040824421031	0.4596774193548387	0.9949277920223256	6.449584970831324	AL1G43750	AT1G29900	CARB	7.94e-35	1.46e-125	expressed
12108	Chr1	13329548	8.760114451445604e-15	78.14644787814218	0.4637096774193548	1.1286269738461878	7.821384906095886	AL1G43750	AT1G29900	CARB	1.8e-36	5.05e-125	expressed
12109	Chr1	13329558	8.760114451445604e-15	78.14644787814218	0.4637096774193548	1.1286269738461878	7.821384906095886	AL1G43750	AT1G29900	CARB	1.8e-36	8.43e-126	expressed
12110	Chr1	13329561	8.760114451445604e-15	78.14644787814218	0.4637096774193548	1.1286269738461878	7.821384906095886	AL1G43750	AT1G29900	CARB	1.8e-36	2.82e-102	expressed
12111	Chr1	13329570	8.760114451445604e-15	78.14644787814218	0.4637096774193548	1.1286269738461878	7.821384906095886	AL1G43750	AT1G29900	CARB	1.8e-36	9.51e-125	expressed
12114	Chr1	13330340	1.024789058296997e-12	63.31040824421031	0.4596774193548387	0.9949277920223256	6.449584970831324	AL1G43760	AT1G29910	AB180	7.94e-35	1.74e-125	expressed
29523	Chr2	11231998	1.687528232593609e-16	91.3782891208526	0.9435483870967742	0.8069907188969896	5.856895733558758	AL2G22180	AT1G65480	FT	2.04e-31	1.03e-214	expressed
30158	Chr2	12415680	1.157236829915397e-15	84.8192168916991	0.939516129032258	0.756916769730755	5.3759146803568	AL2G23990	AT1G66250		4.54e-36	0.0187227
30175	Chr2	12425439	4.99982127195089e-14	72.5822677977118	0.9516129032258064	0.8201064475464637	5.555030123533129	AL2G24010	AT1G66280	BGLU22	6.67e-36	2.94e-211	expressed
31956	Chr2	14742310	7.335070228413761e-14	71.37951201155974	0.9516129032258064	0.8596830627317968	5.7925859090875065	AL2G27330	AT1G68470	XAPT1	3.87e-38	4.18e-212	expressed
36919	Chr2	20612993	4.919649844024732e-15	80.02557407301965	0.9637096774193548	1.2585378467698267	8.78476322112192	AL2G41280	AT1G80230		6.64e-32	8.65e-31	expressed
37553	Chr3	489624	8.381861976893538e-14	70.96267565644433	0.9596774193548387	1.2344003295538837	8.302080107249594	AL3G11530	AT3G02260	ASA1	6.99e-27	0.120346	expressed
38746	Chr3	1536631	3.841635592626084e-15	80.8366807325552	0.9435483870967742	0.823655526621542	5.766723934161632				2.79e-32	5.46e-82
39476	Chr3	2393814	5.584434599512959e-22	139.9562714422914	0.9435483870967742	0.8539113410522814	6.922247436930661	AL3G16890	AT3G06050	ATPRXIIF	2.86e-37	1.69e-114	expressed
46513	Chr3	8843640	1.992885438602087e-16	90.8033747509453	0.532258064516129	1.1225508880395167	-8.132429981961536				1.62e-40	5.4e-26
46518	Chr3	8867019	1.0791853845972908e-17	101.1166366404226	0.4717741935483871	1.034130302711334	7.720992854181986				1.64e-40	7.4e-47
51768	Chr3	15572269	9.165364530522364e-23	147.77925938961013	0.4677419354838709	1.4873372477321352	12.208560894717948				2.96e-39	1.31e-42
67460	Chr4	18712329	7.482463006037861e-15	78.65809039355983	0.4677419354838709	1.4713131224583316	10.216473810444995	AL4G32530	AT2G36370		3.81e-28	7.31e-05	expressed
67464	Chr4	18712548	7.482463006037861e-15	78.65809039355983	0.4677419354838709	1.4713131224583316	10.216473810444995	AL4G32530	AT2G36370		3.81e-28	0.000275737	expressed
67465	Chr4	18712549	7.482463006037861e-15	78.65809039355983	0.4677419354838709	1.4713131224583316	10.216473810444995	AL4G32530	AT2G36370		3.81e-28	0.000318834	expressed
67466	Chr4	18712553	7.482463006037861e-15	78.65809039355983	0.4677419354838709	1.4713131224583316	10.216473810444995	AL4G32530	AT2G36370		3.81e-28	0.000346564	expressed
68146	Chr4	19497742	2.972038844790838e-13	67.05365000280716	0.9435483870967742	0.7521314776978327	4.967810246535464	AL4G34590	AT2G37670		2.34e-30	1.16e-83	expressed
68147	Chr4	19497761	1.0985352511889864e-16	92.86956808848792	0.9475806451612904	0.8181353200809484	5.965226731510597	AL4G34590	AT2G37670		6.67e-36	1.63e-24	expressed
70298	Chr4	21175537	1.1074803132747504e-16	92.84129742912543	0.9475806451612904	0.8533568752315245	6.221497985011069				6.67e-36	7.71e-99
73608	Chr4	24112096	8.783753474995254e-14	70.81655789782319	0.9516129032258064	0.8198222231001677	5.510201572323012	AL4G46250	AT2G46780		6.9e-30	4.03e-38	expressed
98466	Chr6	8863975	4.1931990036185434e-16	88.25135663261369	0.9435483870967742	0.799849101531882	5.7471417484459835	AL6G33250	AT5G03390	ATDOA11	1.22e-30	1.99e-101	expressed
104820	Chr6	21836907	4.1794532664869713e-14	73.14735110129622	0.9516129032258064	0.8470939775471493	5.751778079066867	AL6G45710	AT4G11310	ATCP1	6.67e-36	1.34e-63	expressed
106296	Chr6	23229051	4.725897043747268e-13	65.64193601801304	0.4475806451612903	0.9156883520149284	6.00656226862975				4.48e-28	2.62e-16
106380	Chr6	23236219	4.19810810358865e-29	220.27070799834672	0.4637096774193548	1.3465611338670016	11.980422611502943				9.89e-42	1.63e-57
106394	Chr6	23238142	1.037343608309244e-23	157.52605542385484	0.4677419354838709	1.42181530431751	11.837521789245557				6.5e-39	2.01e-48
106395	Chr6	23238156	4.95118329775597e-14	72.61304634278373	0.3951612903225806	0.7147002441803405	4.841699587831499				2.36e-22	9.68e-17
109291	Chr7	752246	3.1627367217586105e-19	114.28687561681352	0.9475806451612904	0.8260278306122963	6.37126421806181	AL7G12020	AT4G39800	ATIPS1	7.22e-41	3.45e-164	expressed
136351	Chr8	13180175	5.584434599512959e-22	139.9562714422914	0.9435483870967742	0.8539113410522814	6.922247436930661				2.86e-37	0.000235666
136352	Chr8	13180186	5.584434599512959e-22	139.9562714422914	0.9435483870967742	0.8539113410522814	6.922247436930661				2.86e-37	1.4e-05
136353	Chr8	13180193	4.7476750302322015e-17	95.81466474940495	0.939516129032258	0.7851645884402998	5.775448215981214				6.54e-36	0.000234756
136355	Chr8	13181074	3.689716612749325e-19	113.69568161601543	0.939516129032258	0.8087715016794098	6.229806644465839	AL8G26010	AT5G51740	OMA1	6.6e-36	1.67e-05	expressed
136356	Chr8	13181146	6.782873401589813e-19	111.37472579717122	0.939516129032258	0.7702637946245124	5.901446224965184	AL8G26010	AT5G51740	OMA1	3.68e-37	1.41e-08	expressed
138012	Chr8	15069541	4.0562826047839897e-13	66.10577602709358	0.4032258064516129	0.7778781909097905	5.1142598406464685				5.85e-21	3.11e-51
