## SupplementaryData4 for "A Global Genomic Resource for Outcrossing *Arabidopsis lyrata* and *Arabidopsis arenosa*"

### Sheet: Sheet1
population	species	ploidy	Ploidy inference method	Lineage	N indivs retained after filtration	average depth (4dg sites in filtered VCF)	pairwise synonymous diversity (pi, 4dg sites in filtered VCF)	population name	state	locality	latitude	longitude
AKE	A. arenosa	4	flow cytometry	Ruderal	1	NA	NA	Åkersberga	S	Åkersberga, along Hästängsuddsvägen road, gravel along a road	59.4416	18.2708
AVS	A. arenosa	4	flow cytometry	Ruderal	1	NA	NA	Alvesta	S	Alvesta, railway station, gravel between rails	56.8995	14.5574
BAB	A. arenosa	2	flow cytometry	WCarpathian	11	39.973	0.021	Baba	SK	Svit, Baba hill S of the town, gravel in the railway track	49.0435	20.1808
BAL	A. arenosa	4	flow cytometry	SECarpathian	9	47.067	0.021	Lacul Balea	RO	Cârțișoara, Făgăraş Mts, slopes above lake Balea, close to Transfăgăraş road, alpine scree	45.602	24.6226
BDO	A. arenosa	2	flow cytometry	Pannonian	9	29.156	0.02	Budaors	HU	Budaörs, Törökugrató rock at the N border of the town, rocky steppe	47.458	18.9248
BEL	A. arenosa	2	flow cytometry	Dinaric	8	12.413	0.017	Belecgrad	HR	Belecgrad, open sites in the forest and walls of the castle ruin, along the hiking path, open sites in the forest and walls of the castle ruin, limestone	46.1617	16.115
BGS	A. arenosa	4	flow cytometry	Ruderal	5	15.48	0.022	Berchtesgaden	D	Berchtesgaden, railway gravel, secondary gravel	47.6281	13.0017
BIH	A. arenosa	2	flow cytometry	Dinaric	8	10.988	0.018	Bihac	BiH	Bihać, rocks above the railway in Una river valley N of the town, rocks,limestone	44.8818	15.8988
BOR	A. arenosa	4	flow cytometry	CEuropean	9	16.356	0.022	Borovsko	CZ	Bernartice, east-exposed slopes above Želivka water damm, NNE of the village, open pine forest, rocks	49.6838	15.1333
BRD	A. arenosa	4	flow cytometry	CEuropean	5	13.44	0.022	Brdatka	CZ	Brdatka, open forest in river canyon, silicate	50.0497	13.8908
BRE	A. arenosa	4	flow cytometry	CEuropean	4	NA	NA	Breznik	CZ	Březník, on the touristic trail to Lamberk castle ruin	49.161	16.1702
BUD	A. arenosa	2	flow cytometry	SECarpathian	9	40	0.02	Brusturet	RO	Dâmbovicioara, cabana Brusturet, rocks in gorges and hills below and above the cabin, rocks, mostly in gorges	45.467	25.2276
BUR	A. arenosa	4	not specified	Ruderal	1	NA	NA	Burbach	D	Burbach	50.7415	8.0534
BUT	A. arenosa	4	flow cytometry	SECarpathian	8	33.575	0.023	Brusturet	RO	Dâmbovicioara, cabana Brusturet, rocks in gorges and hills below and above the cabin, rocks, mostly in gorges	45.465	25.2281
CAR	A. arenosa	4	flow cytometry	SECarpathian	8	46.263	0.024	Carlibaba	RO	Cârlibaba, rocky slope above the road to Borşa, W of the village, shady rocks, eroded slope	47.5759	25.0771
CHO	A. arenosa	4	flow cytometry	CEuropean	7	8.729	0.018	Chokier	B	Chokier, rocky slopes, rocky slopes, gravel, limestone/chalk	50.593	5.44383
CLJ	A. croatica	2	flow cytometry	A. croatica	7	NA	NA	Ljubicko brdo	HR	Ljubičko Brdo	44.5315	15.194
CRO	A. croatica	2	flow cytometry	A. croatica	6	NA	NA	Zavizan + Ljubicko brdo	HR	Ljubičko Brdo + Zavižan, limestone rocks	44.5315	15.194
CVH	A. arenosa	2	flow cytometry	WCarpathian	1	NA	NA	Cierny Vah	SK	Liptov, rocky outcrops along road leading to upper reservoir of Čierny Vah dam, rocky slope	49.02	19.86
DIK	A. arenosa	4	flow cytometry	Ruderal	1	NA	NA	Dikanas	S	Dikanäs, disturbed bank of a road to Umnäs, along a bridge over a small stream N of the village, gravel, road bank	65.3169	16.0367
DON	A. arenosa	2	flow cytometry	WCarpathian	1	NA	NA	Donovaly	SK	Donovaly, in forest above Donovaly, along red-marked trail leading to summit of Zvolen	48.8833	19.2264
DRA	A. arenosa	4	flow cytometry	SECarpathian	8	10.475	0.021	Dambiovicioara	RO	Dâmbovicioara, limestone gorge, shady rocks in a caynon	45.4416	25.2239
DRE	A. arenosa	2	flow cytometry	SECarpathian	10	82.19	0.017	Drenje	SRB	Jošanička Banja, Drenjska klisura gorge along the road Jošanička Banja-Grčak, 3.5 km ENE of Još. Banja, rocks and gravel below	43.3995	20.7909
DUM	A. arenosa	4	flow cytometry	WCarpathian	1	NA	NA	Dumbier - Ludarova hola	SK	Liptov, W facing slope of Ludarova hola mountain, N of the peak of Dumbier mountain, old mine tailings and scree	48.94	19.63
EIS	A. arenosa	4	not specified	CEuropean	1	NA	NA	Eisenerz	AT	Eisenerz	47.54	14.9
FEL	A. arenosa	4	flow cytometry	CEuropean	10	58.77	0.024	Felling	AT	Felling, southern slopes of the mountain at the right bank of Krems river, 2 km SW village, rocks and forest bed, pine forest	48.4572	15.4018
FOJ	A. arenosa	2	flow cytometry	Dinaric	7	14.6	0.017	Fojnica	BiH	Fojnica, shady rocky slope, shady rocky slope above a road, silicate - acidic schists	43.975	17.8245
FUG	A. arenosa	4	flow cytometry	CEuropean	8	17.2	0.023	Fuglau	AT	Fuglau, slopes above the road to Steinegg, above the first bend of the serpentine road, open oak forest	48.6315	15.5572
GJH	A. arenosa	4	flow cytometry	Ruderal	1	NA	NA	Gjendesheim	N	Jotunheimen, Gjendesheim, campsite E of the main road, gravel in campsite	48.6315	15.5572
GOR	A. arenosa	2	flow cytometry	SECarpathian	8	14.05	0.018	Gornjak	SRB	Gornjak, shady rocks, shady limestone rocks	44.2653	21.5427
GOS	A. arenosa	4	karyology	Ruderal	5	54.22	0.023	Göschenertal	CH	Göschenertal in Kanton Uri, roadside alpine meadow	46.6606	8.53859
GUL	A. arenosa	4	flow cytometry	CEuropean	9	18.878	0.022	Gulsen	AT	Gulsen, serpentine rocks, serpentine	47.2817	14.9276
HAR	A. arenosa	4	flow cytometry	CEuropean	1	NA	NA	Hardegg	AT	Hardegg, silicate	48.8517	15.8583
HEM	A. arenosa	4	flow cytometry	Ruderal	1	NA	NA	Hemsedal	N	Hemsedal	60.8723	8.45498
HLI	A. arenosa	2	flow cytometry	WCarpathian	2	NA	NA	Hlinska dolina	SK	Vysoke Tatry, Hlinska dolina, along Hlinský potok, along blue-marked trail leading to Vyšné Koprovske sadlo	49.176	20.0601
HMC	A. arenosa	2	flow cytometry	WCarpathian	4	NA	NA	Harmanec	SK	Harmanec, Malý Šturec saddle,	48.82	19.02
HNE	A. arenosa	2	flow cytometry	Pannonian	7	11.071	0.02	Hotnianske Nemce	SK	Hontianske Nemce, rocky slope on the road immediately after the railway , siliceous - volcanites	48.2669	19
HOC	A. arenosa	4	flow cytometry	CEuropean	7	16.971	0.022	Hochlantsch	AT	St Jakob-Breitenau, Breitenauer-Bach stream valley at NW bottom of Hochlantsch	47.37	15.3867
HOR	A. arenosa	4	flow cytometry	Ruderal	1	NA	NA	Hörnös	S	Hörnös: road bank 380 m E of Åliden settlement, secondary gravely road bank	63.7954	19.3337
HRA	A. arenosa	4	flow cytometry	WCarpathian	10	44.4	0.022	Hranovnica	SK	Hranovnica, slopes above the road to Poprad, N of the village, rocky eroded slope above the road and open oak forest	49.0072	20.2864
HRC	A. arenosa	4	not specified	CEuropean	1	NA	NA	Hochreichart	AT	Seckauer Tauern, Hochreichart, hiking trail above Brandstattertorl	47.36	14.68
HRN	A. arenosa	4	not specified	Ruderal	6	34.433	0.023	Harnosand	S	Härnösand, SE of the town	62.6	18.03
HVI	A. arenosa	4	flow cytometry	Ruderal	13	36.631	0.021	Hvitsten	N	Hvitsten, roadside, road gravel	59.6103	10.6562
INE	A. arenosa	4	flow cytometry	SECarpathian	8	49.7	0.023	Ineu	RO	Cârlibaba, Ineu Mt. NE slope of the N valley, in Bila stream and on the rock above spring of the stream, limestone	47.5273	24.8806
ING	A. arenosa	4	flow cytometry	CEuropean	9	21.922	0.021	Ingeringgraben	AT	Ingering II, Seckauer Alpen, lower-most Ingeringgraben, siliceous rocks	47.2841	14.6815
JVR	A. arenosa	2	flow cytometry	WCarpathian	1	NA	NA	Jankov Vrsok	SK	Uhrovec, walls of the monument at Jankov Vrsok hill	48.7391	18.3659
JZC	A. arenosa	4	flow cytometry	WCarpathian	1	NA	NA	Jazierce	SK	Ružomberok, outcrops 1,5km southwest of Jazierce	49.01	19.27
KAM	A. arenosa	4	flow cytometry	WCarpathian	9	41.867	0.02	Kamenica	SK	Kamenica, rocky outcrops ("bradla") 3 km NW of the village, rocks and scree	49.2107	20.9282
KAS	A. arenosa	4	flow cytometry	CEuropean	5	17.52	0.02	Kasparstein	AT	Kasparstein, limestone rocks around the castle ruin	46.6883	14.8717
KBG	A. arenosa	4	flow cytometry	Ruderal	1	NA	NA	Kołobrzeg	PL	Kołobrzeg, parking place E of Grzybovo village, sandy sites at parking place	54.163	15.4517
KEK	A. arenosa	2	flow cytometry	Pannonian	1	NA	NA	Kekes	HU	Kekes, Sas-ko rock E of the summit of Kekes, rocks	47.87	20.03
KIR	A. arenosa	4	flow cytometry	Ruderal	13	34.592	0.023	Kirkenes	N	Kirkenes, gravely abandoned places next to the port, gravel, wasteground	69.7272	30.0706
KLE	A. arenosa	4	flow cytometry	Ruderal	9	14.367	0.022	Kletno	PL	Kletno, mine tailings S of the village,	50.2441	16.8484
KOK	A. arenosa	4	flow cytometry	Ruderal	1	NA	NA	Koknese	LT	Koknese, 100 m from 1905. gada iela eastwards, railway embankment	56.65	25.4441
KOS	A. arenosa	4	flow cytometry	CEuropean	7	12.8	0.022	Kosslbach	AT	Kößlbach, mixed rocky riverbed and adjacent railway bank, calcareous rocks + railway ballast	47.7469	13.6897
KOW	A. arenosa	4	flow cytometry	Ruderal	8	12.963	0.021	Kowary	PL	Kowary, S of the town, secondary gravel	50.7632	15.8439
KPS	A. arenosa	2	flow cytometry	WCarpathian	3	NA	NA	Kopske sadlo	SK	Ždiar, Belianske Tatry, along blue tourist path in Kopske sadlo pass,	49.22	20.21
KPT	A. arenosa	4	not specified	CEuropean	1	NA	NA	Kamptal	AT	Kamptal, E Altenhof, at sign "Der Muhlsteinbruch von Altenhof - Kulturpark Kamptal	48.5449	15.6881
KRM	A. arenosa	2	flow cytometry	Baltic	8	18.963	0.018	Kremenets	UA	Kremenets, calcareous rocks above the NE margin of the town, rock margin semi-shaded by deciduous forest	50.1189	25.7398
KRY	A. arenosa	4	flow cytometry	Ruderal	1	NA	NA	Krynica Morska	PL	Vistula Spit, Krynica Morska: along the road and turistic paths heading towards sea coast, sandy pine forrest near Baltic sea	54.3797	19.4226
KZL	A. arenosa	2	flow cytometry	Pannonian	5	16.66	0.02	Kesztolc	HU	Kesztölc, calcareous	47.7244	18.7792
LAC	A. arenosa	4	flow cytometry	SECarpathian	8	14.75	0.018	Lacul Capra	RO	Cârțișoara, Făgăraş Mts, Lacul Capra, alpine scree, basic-enriched silicate	45.5954	24.6346
LTW	A. arenosa	4	not specified	Ruderal	1	NA	NA	Lietzow	D	Rugen, Lietzow, next to the train station	54.48	13.51
LUB	A. arenosa	4	not specified	CEuropean	1	NA	NA	Lubnice	CZ	Lubnice, E Želetavka river, Forest slope	48.941	15.6172
MAR	A. arenosa	4	not specified	CEuropean	1	NA	NA	Mariazell	AT	Mariazell, 4 km NE of the town, Rechengraben, near bridge to "Wuchtelwirtin" Inn, rock on the road	47.7876	15.3517
MIA	A. arenosa	4	flow cytometry	Ruderal	7	12.314	0.023	Miastecko Slaskie	PL	Miastecko Slaskie, mine tailings	50.5031	18.9382
MIE	A. arenosa	2	flow cytometry	Baltic	11	13.964	0.018	Miedzyzdroje	PL	Miedzyzdroje, coastal sand dunes, sand	53.9211	14.4216
MIL	A. arenosa	2	flow cytometry	SECarpathian	10	76.4	0.019	Milice	SRB	Studenica, upper end of the gorge below Miliće, rocks	43.5112	20.4417
MOU	A. arenosa	4	karyology	CEuropean	5	47.16	0.021	Moutier	CH	Moutier, limestone rocks	47.2621	7.35087
MWA	A. arenosa	4	bioinformatic	Ruderal	1	NA	NA	MW0201485	RUS	Moscow, S-E, Kazanskaya railway, railway station Moskva Sortirovochnaya	55.7621	37.7253
MWB	A. arenosa	4	bioinformatic	Ruderal	1	NA	NA	MW0201494	RUS	Smolensk region. City of Vyazma. Railroad track 2 km west of the station.	55.2136	34.3342
MWC	A. arenosa	4	bioinformatic	Ruderal	1	NA	NA	MW0201553	RUS	Nizhniy Novgorod region, Navashino, railroad embankment, 2km E from the station	55.537	42.2222
MWD	A. arenosa	4	bioinformatic	Ruderal	1	NA	NA	MW0372498	RUS	promiň, minulý týden jsem se k tomu nedostal.	56.2972	42.7792
MWE	A. arenosa	4	bioinformatic	Ruderal	1	NA	NA	MW0373997	RUS	Murmansk region, Terskiy district, surroundings of the Chavanga settlement, sandy waste in the settlement	66.1095	37.7579
MWF	A. arenosa	4	bioinformatic	Ruderal	1	NA	NA	MW0374010	RUS	Tver region, Udomlya district, 1 km E from Eremkovo village, railroad embankment	57.8612	35.2891
MWG	A. arenosa	4	bioinformatic	Ruderal	1	NA	NA	MW0374011	RUS	Tver region, meadow on crushed stone close to railway station of the town Zapadnaya Dvina,	56.2623	32.737
MWH	A. arenosa	4	bioinformatic	Ruderal	1	NA	NA	MW0374015	RUS	Kalinigrad region, Zelenogradsk district, Zelenogradsk surroundings, Sokolniki-1 railway station	54.9437	20.4133
MWI	A. arenosa	4	bioinformatic	Ruderal	1	NA	NA	MW0374035	BY	Minsk, 1 km NE from village Shchomyslitsy. Side of a road	53.8325	27.4589
MWJ	A. arenosa	4	bioinformatic	Ruderal	1	NA	NA	MW0374036	RUS	Kaluga region, Kozelsk district, 14 km NE from Kozelsk, near the Shamordino monastery, national park "Ugra", foresty slope of Serena river bank, to the west from monastery	54.15	35.85
MWK	A. arenosa	4	bioinformatic	Ruderal	1	NA	NA	MW0374037	RUS	Vladimir region, Petushinskiy district, 6.5 km SE from Petushki town, 1 km SE from the bridge on the river Senga, fire ditch along the road in the forest	55.8778	39.5306
MWL	A. arenosa	4	bioinformatic	Ruderal	1	NA	NA	MW0374039	RUS	Vladimir region, Gus-Khrustalniy district, Alfyorovo station, side of the railroad	55.5069	41.225
MWM	A. arenosa	4	bioinformatic	Ruderal	1	NA	NA	MW0374040	RUS	Kaluga region, Khvastovichskiy district, Tereben village, railroad station Tereben, railroad track	53.4353	35.2601
MWN	A. arenosa	4	bioinformatic	Ruderal	1	NA	NA	MW0374041	RUS	Tula region, Volovskiy district, railroad station Volovo, on the embankment	53.5584	37.9939
MWO	A. arenosa	4	bioinformatic	Ruderal	1	NA	NA	MW0374045	RUS	Moscow region, Shatura district, 0.5 km E from Novosidorikha village, railroad technical track	55.5633	39.6249
MWP	A. arenosa	4	bioinformatic	Ruderal	1	NA	NA	MW0374053	RUS	Surroundings of Ivanovo city, Tekstilniy station, on the railroad track	56.9983	40.8907
MWQ	A. arenosa	2	bioinformatic	Baltic	1	NA	NA	MW0374054	RUS	Yaroslavl, railroad station, Yaroslavl-Moskovskiy, on the railroad track	57.6007	39.8721
MWR	A. arenosa	4	bioinformatic	Ruderal	1	NA	NA	MW0374057	RUS	Kursk region, Kurchatov district, near Ditchnya village, wet sandy road side in the pine forest	51.6786	35.7598
MWT	A. arenosa	4	bioinformatic	Ruderal	1	NA	NA	MW0565479	RUS	Ryazan region, Klepikovskiy district, 2.5 km S-SW from Shakino, former railrod track Radovitskiy-Bolon	55.1028	39.9116
MWU	A. arenosa	4	bioinformatic	Ruderal	1	NA	NA	MW0776793	PL	Warmian-Masurian Voivodeship, 24 km to NE from Olsztyn, Wipsowo, railway station, on railway	53.8944	20.7972
MWV	A. arenosa	4	bioinformatic	Ruderal	1	NA	NA	MW1052358	RUS	Murmansk region, Pechenga district, peninsula Pybachiy, Zubovskaya estuary, former village Zubovka, antropogenic meadow with Trifolium repens	69.7532	32.5989
MWW	A. arenosa	4	bioinformatic	Ruderal	1	NA	NA	MW1064894	RUS	Murmansk region, Kandalaksha district, southern part of Kandalaksha city, Rechnaya street, 18, on the side of a dirt road between the houses	67.1345	32.4195
MWX	A. arenosa	4	bioinformatic	Ruderal	1	NA	NA	MW1064895	RUS	Kostroma region, Sharyinskiy, between Sharya town and village Vetluzhskiy, railway track	58.3768	45.4825
MWY	A. arenosa	4	bioinformatic	Ruderal	1	NA	NA	MW0373996	RUS	Murmansk region, Kandalaksha district, near the Kovda village, in a ditch of the highway St.Peterburg-Murmansk, between turn to the village and turn to the train station	66.7158	32.7283
OLO	A. arenosa	2	bioinformatic	Dinaric	10	61.23	0.016	Olovo	BIH	Olovo, Krivaja river gorge downstream of the town, rocks and road bank	44.1249	18.5713
OPP	A. arenosa	4	flow cytometry	CEuropean	8	17.325	0.021	Oppenberg	AT	Oppenberg, Panzriedl, south edge of the serpentine ridge, open forest, rocks	47.464	14.2399
OSO	A. arenosa	2	flow cytometry	WCarpathian	1	NA	NA	Osobita	SK	Zuberec, Zverovka, limestone rocks at the top of Osobitá mountain	49.25	19.75
PAD	A. arenosa	2	flow cytometry	SECarpathian	9	33	0.02	Parva	RO	Parva, slopes above the road in a deep valley of Rebra brook at N margin of the village, open sites above road in deciduous forest	47.4024	24.5461
PAR	A. arenosa	4	flow cytometry	Ruderal	1	NA	NA	Parkano	F	Parkano, railway station	62.0521	23.0779
PAT	A. arenosa	4	flow cytometry	SECarpathian	7	26.829	0.024	Parva	RO	Parva, slopes above the road in a deep valley of Rebra brook at N margin of the village, open sites above road in deciduous forest	47.4024	24.5459
PER	A. arenosa	4	flow cytometry	CEuropean	7	23.586	0.023	Pernegg	AT	Pernegg, serpentine outcrops SW of the village, serpentine rock and path	47.3551	15.337
PHD	A. arenosa	2	flow cytometry	WCarpathian	8	30.113	0.021	Prielom Hornadu	SK	Prielom Hornadu river gorge from E of Podlesok, rocks, eroded slopes in forest	48.9623	20.4019
PHT	A. arenosa	4	flow cytometry	WCarpathian	8	34.875	0.022	Prielom Hornadu	SK	Prielom Hornadu river gorge from Čingov to Zelená hora, rocks, eroded slopes in forest	48.9528	20.4189
PRE	A. arenosa	2	flow cytometry	Baltic	8	19.7	0.018	Preila	LT	Preila, coastal sands, sand	55.3782	21.0323
PUP	A. arenosa	2	flow cytometry	WCarpathian	1	NA	NA	Puste Pole	SK	Telgárt, Nízké Tatry-Slovenský raj, at intersection of Puste Pole	48.88	20.23
PVO	A. arenosa	4	flow cytometry	WCarpathian	1	NA	NA	Placlivo	SK	Zuberec, Zverovka, cliffs on the ridge between Plačivý Roháč and Smutné sadlo	49.2	19.74
RBK	A. arenosa	4	flow cytometry	Ruderal	1	NA	NA	Rabka	PL	Łeba, along the road to Rabka, sandy sites along the road in pine forest	54.7546	17.526
RFT	A. arenosa	4	flow cytometry	CEuropean	9	12.056	0.02	Reiftal	D	Reiftal, partly sunny, S-facing rock in valley above Neidingen, calcareous rocks	48.101	9.04958
RIB	A. arenosa	2	flow cytometry	SECarpathian	9	82.733	0.017	Ribnica	BIH	Ribnica, serpentine rocks above the road at the SE end of the village, rocks	44.3418	18.4052
ROT	A. arenosa	4	flow cytometry	Ruderal	1	NA	NA	Rotviken	S	Rotviken, roadside of the road Ostersund-Laksjoen, roadside	63.9589	14.1899
RZA	A. arenosa	2	flow cytometry	SECarpathian	8	12.025	0.018	Retezat	RO	Râu de Mori, canyon of Râul Mare river, N slopes of Retezat Mts , siliceous rocks	45.3778	22.7583
SAL	A. arenosa	4	flow cytometry	Ruderal	1	NA	NA	Salaspils	LT	Salapsis, railway Riga - Ogre, 300 m from station Salapsis direction Ogre, railway enbankment	56.8603	24.3557
SCH	A. arenosa	4	flow cytometry	CEuropean	7	7.657	0.017	Schiesseck	AT	Lachtal, Schießeck mountain, screes at N slopes below the summit	47.2777	14.3219
SEN	A. arenosa	4	flow cytometry	CEuropean	8	84.075	0.024	Senftenberg	AT	Senftenberg, screes along and above the road in Krems valley cca 2 km NW from Senftenberg., slope above the road, oak forest	48.4665	15.525
SNO	A. arenosa	2	flow cytometry	WCarpathian	2	NA	NA	Strecno	SK	Strečno, castle ruin, limestone rocks	49.1742	18.8617
SPI	A. arenosa	4	flow cytometry	WCarpathian	13	12.615	0.02	Spis_Drevenik	SK	Hodkovce, Dreveník, rock on the egde of pine forest and dry grassland	48.9889	20.775
SRL	A. arenosa	4	not specified	Ruderal	1	NA	NA	Saarland_Volklingen	D	Volklingen, area of the world cultural heritage "Volklinger Hutte	49.25	6.833
SSP	A. arenosa	2	not specified	Pannonian	1	NA	NA	Sasovske Podhradie	SK	Šášovske Podhradie	48.5817	18.8931
STE	A. arenosa	4	flow cytometry	Ruderal	8	18.575	0.022	Stenszew	PL	Stęszew, railway	52.2803	16.7094
STG	A. arenosa	4	flow cytometry	CEuropean	8	16.338	0.023	Steinegg	AT	Steinegg, steep w-exposed slope above Kamp river, 1,2 km W of the village, rocks, open pine forest	48.6299	15.5426
SUB	A. arenosa	2	flow cytometry	WCarpathian	16	86.188	0.021	Suchá_Belá	SK	Podlesok, rocks in the entrance to Suchá Belá gorge, limestone rocks	48.9603	20.3833
SWA	A. arenosa	4	flow cytometry	CEuropean	8	10.8	0.019	Swabia_Grindel_Stiege	D	Grindel Steige + Upfinger Steige, shady rocks in beech forest, NE-facing, calcareous	48.4478	9.42242
SWD	A. arenosa	2	flow cytometry	Baltic	5	12.88	0.016	Swinoujscie forest	PL	Świnoujście, forest 2 km ESE of the port, pine forest and road bank	53.8948	14.2925
SWJ	A. arenosa	4	flow cytometry	Ruderal	2	NA	NA	Swinoujscie	PL	Świnoujście, railway tracks E of the town	53.8977	14.2987
SZI	A. arenosa	2	flow cytometry	Pannonian	4	NA	NA	Szigliget	HU	Szigligeti vár castle ruin, volcanite	46.8067	17.4344
TBG	A. arenosa	4	flow cytometry	Ruderal	4	NA	NA	Triberg	D	Triberg, railway tracks	48.1397	8.23667
TIS	A. arenosa	4	flow cytometry	SECarpathian	8	44.563	0.023	Timisu de Sus	RO	Timișu de Sus, rocks above railway, ca 5 km NNE of the village, shady rocks, travertine spring	45.57	25.6083
TKO	A. arenosa	4	flow cytometry	WCarpathian	8	17.713	0.021	Tri Kopy	SK	Zuberec, Tri Kopy, screes at NE slopes of the mountain above Horné Roháčske pleso, rocks, screes, neutral - lime-enriched silicate (mylonite)	49.2045	19.7352
TRA	A. arenosa	4	not specified	CEuropean	1	NA	NA	Tragoss	AT	Tragoss, road from Eisenerz to Tragoss	47.5	15.05
TRD	A. arenosa	2	flow cytometry	WCarpathian	4	NA	NA	Tristar	SK	Ždiar, Tristárska dolina, alpine scree, limestone	49.2516	20.2063
TRE	A. arenosa	4	flow cytometry	WCarpathian	7	21.286	0.021	Trencin	SK	Trenčín, rocks at the castle ruin, calcareous	48.8942	18.0447
TRT	A. arenosa	4	flow cytometry	WCarpathian	8	13.175	0.02	Tristar	SK	Tristárska dolina, alpine scree, limestone	49.2493	20.205
TZI	A. arenosa	4	flow cytometry	SECarpathian	9	10.456	0.021	Cheile Turzii	RO	Cheile Turzii, limestone gorge	46.5667	23.6742
UBA	A. arenosa	4	flow cytometry	SUral	1	NA	NA	Ust Bartaga	RUS	Bashkiria, Ust-Bardala village, Karaidel district, spruce forest on the right shore of Ufa river	56.0575	57.2737
UFA	A. arenosa	4	flow cytometry	SUral	1	NA	NA	Ufa	RUS	Ufa, Alluvial island near a railroad bridge	54.7178	55.9077
UFR	A. arenosa	4	flow cytometry	SUral	1	NA	NA	Ufa river	RUS	Karsnoufimsk district, Sverdlovsk region, right shore of Ufa river upstream from Sargaya village. Rocks near the mouth of Burgunda river	56.2846	57.718
UNI	A. arenosa	4	flow cytometry	Ruderal	1	NA	NA	Unisław	PL	Unisław, railway station, sandy and gravely sites around railway enbankment	53.2047	18.3773
VEL	A. arenosa	2	flow cytometry	WCarpathian	10	16.59	0.019	Velicka dolina	SK	Velická dolina, alluvial gravel, wet rocks, alpine, neutral - lime-enriched silicate (mylonite)	49.162	20.1542
VID	A. arenosa	2	flow cytometry	SECarpathian	7	12.557	0.019	Vidraru	RO	Vidraru, disturbed site in beech forest above road, silicate	45.3639	24.6376
VLA	A. arenosa	4	flow cytometry	CEuropean	9	20.222	0.023	Vlastejovice	CZ	Vlastějovice, steep slope above the road to Pertoltice, on the N border of the village, eroded slope, rocks	49.735	15.1748
VOR	A. arenosa	4	flow cytometry	CEuropean	8	17.838	0.021	Vorberg	AT	Vorberg, rocks next to the road, 2 km far from Ritzmannsdorf, rocks	47.4988	14.1696
VSD	A. arenosa	2	flow cytometry	WCarpathian	1	NA	NA	Velka Studena dolina	SK	Vysoke Tatry, Vel'ka Studena dolina, along rivulet flowing down Vychodna Vysoka, along blue-marked trail leading to Sadlo Prielom, between Zbojnicka chata and saddle	49.17	20.16
VTA	A. arenosa	4	not specified	WCarpathian	1	NA	NA	Vtacnik	SK	Vtáčnik – Dererov Mlyn	48.65	18.74
VYR	A. arenosa	4	flow cytometry	Ruderal	8	21.213	0.021	Vyritsa	RUS	Gatchinskii Raion, Vyritsa, railway station, along the railway tracks, railway tracks	59.4143	30.3457
WEK	A. arenosa	4	flow cytometry	CEuropean	5	7.1	0.019	Weissenkirchen	AT	Weißenkirchen, oak-pine forest and former vineyard, silicate	48.405	15.4729
WIL	A. arenosa	4	flow cytometry	CEuropean	8	46.513	0.022	Wildsee	AT	Pusterwald, shores of Wildsee below Eiskarspitz, shady rocks, travertine spring	47.3256	14.2304
WMH	A. arenosa	4	not specified	CEuropean	1	NA	NA	Wimsener Hohle	D	Schwabische Alb, Wimsener Hohle	48.25	9.44
WUL	A. arenosa	4	flow cytometry	Ruderal	8	10.05	0.021	Wulmeringhausen	D	Wulmeringhausen	51.308	8.48703
ZAP	A. arenosa	4	flow cytometry	WCarpathian	7	10.014	0.019	Zakopane	PL	Zakopane	49.2783	19.9671
ZEP	A. arenosa	2	flow cytometry	WCarpathian	13	38.462	0.019	Zelené pleso	SK	Vysoké Tatry, screes and rocks above the Zelené pleso lake up to Medený vodopád waterfall and Dlhý vodopád waterfall, scree, wet rocks	49.2065	20.2151
ZID	A. arenosa	2	flow cytometry	Dinaric	8	29.725	0.017	Zidani Most	SLO	Lipni Dol, Jurklošter, around the monastery, rocky scree at the base of limestone rocks	46.1068	15.3056
ZIT	A. arenosa	4	flow cytometry	CEuropean	9	30.722	0.021	Zidani Most	SLO	Lipni Dol, rocks left of the road to Jurklošter, rocky scree at the base of limestone rocks	46.0943	15.3436
